# The gut microbiome of infants with hypoplastic left heart syndrome is enriched in pathobionts and exhibits altered responses to nutritional intervention

**DOI:** 10.64898/2026.07.29.740758

**Authors:** Irina Utkina, Neelanjay Anthwal, Carolyne Pehora, Shraddha Khirwadkar, Gowshigga Thamotharampillai, Ramesh Vanama, Alejandro Floh, Jason T. Maynes, John Parkinson

## Abstract

Congenital heart disease (CHD) can expose infants to chronic cyanosis, altered intestinal perfusion, and prolonged hospitalization. Altered gut microbiota has been linked to inflammation and gut barrier dysfunction in CHD cohorts, but few studies have examined whether cardiac severity and oxygenation shape microbial function, or whether this can be leveraged nutritionally, particularly for hypoplastic left heart syndrome (HLHS), the most hemodynamically severe common CHD lesion. We performed shotgun metagenomics on stool from 28 infants spanning the CHD severity spectrum, including HLHS (n=7), ventricular septal defect (n=8), tetralogy of Fallot (n=9), atrioventricular septal defect (n=2), and other lesions (n=2). We reconstructed 609 metagenome-assembled genomes, used for taxonomic and functional profiling, differential abundance testing, and oxygenation-associated modeling. Cardiac disease group was the strongest driver of taxonomic composition, with enrichment of the opportunistic Klebsiella specific to HLHS over contributions of feeding modality, birth type, or baseline oxygen saturation alone. HLHS communities showed a dual functional signature: depletion of core biosynthetic pathways, including aminoacyl-tRNA and peptidoglycan biosynthesis, alongside expansion of Enterobacteriaceae-driven aromatic amino acid catabolism and ABC transporters; this dual signature varied continuously with oxygenation. We then built infant-specific community metabolic models curated for human milk oligosaccharide metabolism and simulated a panel of feeding regimens. Individual microbiome identity, rather than diet, was the dominant determinant of predicted short-chain fatty acid (SCFA) production. In silico screening of dietary supplements identified threonine, methionine, and mucin-derived sugars as the strongest candidates for enhancing SCFA output, concentrated largely in formula-fed communities. These findings describe a coordinated shift in gut microbial function linked to CHD types and oxygenation, and provide a hypothesis-generating framework for microbiome-informed nutritional interventions in infants with severe CHD.
