## Supplementary Table 2 for "The gut microbiome of infants with hypoplastic left heart syndrome is enriched in pathobionts and exhibits altered responses to nutritional intervention"

### Sheet: KEGG_enrichment
Supplementary Table S2. KEGG pathway over-representation enrichment of ANCOMBC2 differential abundance results (disease-group model), at KO and EC level, for both the VSD-reference and HLHS-reference models. Comparison indicates the disease group tested vs. the reference group and the direction of enrichment (up/down in the named group). All pathways shown reached q<0.1 (BH-adjusted) with ≥3 lead…
Pathway ID	Pathway Description	Feature type	Reference	Comparison	GeneRatio	BgRatio	p-value	p.adjust (BH)	q-value	Leading-edge gene count	Leading-edge gene IDs
map00970	Aminoacyl-tRNA biosynthesis	EC	HLHS	VSD vs HLHS (up in VSD)	21/215	26/1255	1.02121e-12	8.47604e-11	7.95468e-11	21	2.1.2.9, 6.1.1.1, 6.1.1.10, 6.1.1.11, 6.1.1.12, 6.1.1.14, 6.1.1.15, 6.1.1.16, 6.1.1.17, 6.1.1.19, 6.1.1.2, 6.1.1.20, 6.1.1.21, 6.1.1.3, 6.1.1.4, 6.1.1.5, 6.1.1.6, 6.1.1.7, 6.1.1.9, 6.3.5.6, 6.3.5.7
map00970	Aminoacyl-tRNA biosynthesis	EC	HLHS	TOF vs HLHS (up in TOF)	14/164	26/1255	5.90262e-07	4.66307e-05	4.41143e-05	14	2.1.2.9, 6.1.1.10, 6.1.1.11, 6.1.1.15, 6.1.1.16, 6.1.1.17, 6.1.1.19, 6.1.1.20, 6.1.1.21, 6.1.1.6, 6.1.1.7, 6.1.1.9, 6.3.5.6, 6.3.5.7
map00550	Peptidoglycan biosynthesis	EC	HLHS	VSD vs HLHS (up in VSD)	11/215	16/1255	5.81897e-06	0.000241487	0.000226633	11	1.3.1.98, 2.4.1.227, 2.5.1.7, 2.7.8.13, 3.4.16.4, 3.6.1.27, 6.3.2.10, 6.3.2.13, 6.3.2.4, 6.3.2.8, 6.3.2.9
map00362	Benzoate degradation	EC	HLHS	VSD vs HLHS (down in VSD)	11/91	32/1255	5.82438e-06	0.000349463	0.000343332	11	1.14.12.10, 1.14.13.2, 1.14.13.24, 2.3.1.174, 2.8.3.6, 3.1.1.24, 4.1.1.77, 4.1.3.17, 4.2.1.83, 5.3.2.8, 5.5.1.2
map00550	Peptidoglycan biosynthesis	EC	HLHS	TOF vs HLHS (up in TOF)	9/164	16/1255	4.56472e-05	0.00180306	0.00170576	9	2.4.1.227, 2.5.1.7, 2.7.8.13, 3.4.16.4, 6.3.2.10, 6.3.2.13, 6.3.2.4, 6.3.2.8, 6.3.2.9
map00600	Sphingolipid metabolism	EC	HLHS	VSD vs HLHS (up in VSD)	6/215	8/1255	0.000490111	0.0135597	0.0127257	6	3.1.3.4, 3.2.1.18, 3.2.1.22, 3.2.1.23, 3.2.1.45, 3.2.1.52
map00290	Valine, leucine and isoleucine biosynthesis	EC	HLHS	TOF vs HLHS (up in TOF)	6/164	10/1255	0.000610473	0.0160758	0.0152083	6	1.1.1.85, 1.1.1.86, 2.3.3.13, 4.2.1.33, 4.2.1.35, 4.2.1.9
map00970	Aminoacyl-tRNA biosynthesis	EC	HLHS	AVSD vs HLHS (up in AVSD)	11/184	26/1255	0.000521052	0.0416842	0.0411357	11	6.1.1.1, 6.1.1.10, 6.1.1.11, 6.1.1.12, 6.1.1.20, 6.1.1.21, 6.1.1.22, 6.1.1.3, 6.1.1.4, 6.1.1.6, 6.1.1.7
map00362	Benzoate degradation	EC	HLHS	TOF vs HLHS (down in TOF)	6/49	32/1255	0.00108442	0.0433766	0.0422351	6	1.14.12.10, 3.1.1.24, 4.1.1.77, 4.1.3.17, 4.2.1.83, 5.3.2.8
map00900	Terpenoid backbone biosynthesis	EC	HLHS	TOF vs HLHS (up in TOF)	8/164	22/1255	0.00454023	0.0896695	0.0848306	8	1.1.1.267, 1.17.7.1, 1.17.7.3, 1.17.7.4, 1.3.1.83, 2.2.1.7, 2.7.1.148, 2.7.7.60
map00970	Aminoacyl-tRNA biosynthesis	KO	HLHS	VSD vs HLHS (up in VSD)	23/312	32/2565	4.31791e-15	5.35421e-13	5.09059e-13	23	K00604, K01866, K01867, K01868, K01869, K01870, K01872, K01873, K01874, K01875, K01876, K01880, K01881, K01883, K01885, K01887, K01889, K01890, K01892, K02433, K02434, K02435, K04567
map02010	ABC transporters	KO	HLHS	VSD vs HLHS (down in VSD)	46/197	307/2565	2.26022e-06	0.0002102	0.000204609	46	K03523, K05643, K05847, K06857, K09997, K10022, K10189, K10194, K10538, K10539, K10559, K10562, K10824, K10830, K11050, K11081, K11082, K11083, K11084, K11601, K11632, K11705, K11706, K11707, K11708, K11963, K12368, K12371, K12541, K13409, K13893, K15497, K15576, K15584, K15598, K16907, K17204, K17214, K17215, K17234, K17319, K18890, K18895, K19975, K19976, K20492
map00970	Aminoacyl-tRNA biosynthesis	KO	HLHS	AVSD vs HLHS (up in AVSD)	14/336	32/2565	1.71327e-05	0.00215872	0.00211003	14	K01866, K01868, K01869, K01872, K01874, K01875, K01876, K01887, K01889, K01890, K01892, K01893, K04567, K14164
map00362	Benzoate degradation	KO	HLHS	VSD vs HLHS (down in VSD)	12/197	43/2565	5.52896e-05	0.00257097	0.00250258	12	K00481, K01031, K01032, K01055, K01692, K01857, K05549, K07823, K10218, K16514, K16515, K22270
map00970	Aminoacyl-tRNA biosynthesis	KO	HLHS	TOF vs HLHS (up in TOF)	12/254	32/2565	2.54673e-05	0.00300514	0.00292203	12	K00604, K01872, K01873, K01874, K01875, K01880, K01881, K01883, K01885, K01887, K01892, K04567
map00350	Tyrosine metabolism	KO	HLHS	VSD vs HLHS (down in VSD)	9/197	30/2565	0.000267681	0.00829812	0.0080774	9	K00151, K00276, K00455, K00457, K00484, K01826, K02509, K04072, K05921
map00290	Valine, leucine and isoleucine biosynthesis	KO	HLHS	TOF vs HLHS (up in TOF)	6/254	12/2565	0.000491838	0.0290184	0.0282159	6	K00052, K00053, K01649, K01687, K01703, K01704
map01220	Degradation of aromatic compounds	KO	HLHS	VSD vs HLHS (down in VSD)	12/197	61/2565	0.00182138	0.0401201	0.039053	12	K00151, K00455, K00480, K00481, K00484, K01055, K01826, K01857, K04072, K05549, K05712, K05921
map00360	Phenylalanine metabolism	KO	HLHS	VSD vs HLHS (down in VSD)	9/197	39/2565	0.00215699	0.0401201	0.039053	9	K00276, K00457, K01692, K02609, K02610, K02612, K02613, K02615, K05712
map03020	RNA polymerase	KO	HLHS	VSD vs HLHS (up in VSD)	4/312	5/2565	0.000972609	0.0603018	0.0573328	4	K03040, K03043, K03046, K03060
map01250	Biosynthesis of nucleotide sugars	KO	HLHS	VSD vs HLHS (up in VSD)	22/312	97/2565	0.00222805	0.0749877	0.0712956	22	K00075, K00790, K00820, K00845, K00886, K00975, K01784, K01810, K04042, K12448, K13018, K13327, K15669, K15896, K15897, K15898, K17716, K19068, K19180, K20429, K21344, K21345
map00340	Histidine metabolism	KO	HLHS	VSD vs HLHS (up in VSD)	7/312	17/2565	0.00241896	0.0749877	0.0712956	7	K00013, K00817, K01089, K01496, K01523, K01693, K11755
map00970	Aminoacyl-tRNA biosynthesis	EC	VSD	HLHS vs VSD (down in HLHS)	21/215	26/1255	1.02121e-12	8.47604e-11	7.95468e-11	21	2.1.2.9, 6.1.1.1, 6.1.1.10, 6.1.1.11, 6.1.1.12, 6.1.1.14, 6.1.1.15, 6.1.1.16, 6.1.1.17, 6.1.1.19, 6.1.1.2, 6.1.1.20, 6.1.1.21, 6.1.1.3, 6.1.1.4, 6.1.1.5, 6.1.1.6, 6.1.1.7, 6.1.1.9, 6.3.5.6, 6.3.5.7
map00362	Benzoate degradation	EC	VSD	AVSD vs VSD (up in AVSD)	17/213	32/1255	2.31337e-06	0.000175832	0.000150382	17	1.1.1.157, 1.1.1.35, 1.14.12.10, 1.2.1.10, 1.3.7.8, 2.3.1.16, 2.3.1.174, 2.3.1.9, 2.8.3.6, 3.1.1.24, 4.1.1.44, 4.1.1.77, 4.1.3.39, 4.2.1.17, 4.2.1.80, 5.5.1.1, 5.5.1.2
map00360	Phenylalanine metabolism	EC	VSD	AVSD vs VSD (up in AVSD)	16/213	30/1255	4.39579e-06	0.000175832	0.000150382	16	1.1.1.157, 1.13.11.16, 1.13.11.27, 1.14.13.149, 1.2.1.10, 1.3.1.31, 1.4.3.21, 1.4.5.1, 2.3.1.174, 2.3.1.223, 2.6.1.21, 3.7.1.14, 4.1.3.39, 4.2.1.17, 4.2.1.80, 6.2.1.30
map00550	Peptidoglycan biosynthesis	EC	VSD	HLHS vs VSD (down in HLHS)	11/215	16/1255	5.81897e-06	0.000241487	0.000226633	11	1.3.1.98, 2.4.1.227, 2.5.1.7, 2.7.8.13, 3.4.16.4, 3.6.1.27, 6.3.2.10, 6.3.2.13, 6.3.2.4, 6.3.2.8, 6.3.2.9
map00362	Benzoate degradation	EC	VSD	HLHS vs VSD (up in HLHS)	11/91	32/1255	5.82438e-06	0.000349463	0.000343332	11	1.14.12.10, 1.14.13.2, 1.14.13.24, 2.3.1.174, 2.8.3.6, 3.1.1.24, 4.1.1.77, 4.1.3.17, 4.2.1.83, 5.3.2.8, 5.5.1.2
map00410	beta-Alanine metabolism	EC	VSD	AVSD vs VSD (up in AVSD)	10/213	15/1255	2.23651e-05	0.000472181	0.000403839	10	1.2.1.18, 1.2.1.3, 1.3.1.1, 1.3.8.1, 1.4.3.21, 2.6.1.19, 2.6.1.55, 3.5.1.6, 4.2.1.17, 6.3.2.1
map00650	Butanoate metabolism	EC	VSD	AVSD vs VSD (up in AVSD)	18/213	40/1255	2.3609e-05	0.000472181	0.000403839	18	1.1.1.157, 1.1.1.30, 1.1.1.304, 1.1.1.35, 1.1.1.76, 1.2.1.10, 1.2.1.16, 1.2.1.24, 1.2.1.79, 1.2.7.1, 1.2.7.11, 1.3.5.1, 1.3.8.1, 2.3.1.19, 2.3.1.9, 2.6.1.19, 2.8.3.5, 4.2.1.17
map00860	Porphyrin metabolism	EC	VSD	Other vs VSD (up in Other)	21/220	50/1255	2.99774e-05	0.00242817	0.00230353	21	1.16.3.1, 1.3.1.106, 1.3.1.54, 1.3.1.76, 1.3.7.15, 1.3.7.7, 2.1.1.130, 2.1.1.131, 2.1.1.133, 2.1.1.151, 2.1.1.195, 2.1.1.196, 2.1.1.271, 2.1.1.272, 2.5.1.17, 2.7.8.26, 3.7.1.12, 4.1.1.81, 4.99.1.3, 4.99.1.4, 6.3.1.10
map00600	Sphingolipid metabolism	EC	VSD	HLHS vs VSD (down in HLHS)	6/215	8/1255	0.000490111	0.0135597	0.0127257	6	3.1.3.4, 3.2.1.18, 3.2.1.22, 3.2.1.23, 3.2.1.45, 3.2.1.52
map00650	Butanoate metabolism	EC	VSD	Other vs VSD (up in Other)	16/220	40/1255	0.000553052	0.0223986	0.0212489	16	1.1.1.30, 1.1.1.303, 1.1.1.4, 1.2.1.10, 1.2.7.1, 1.3.1.44, 1.3.5.1, 1.3.8.1, 2.8.3.8, 4.1.1.15, 4.1.3.4, 4.2.1.120, 4.2.1.17, 4.2.1.55, 5.2.1.1, 5.3.3.3
map00430	Taurine and hypotaurine metabolism	EC	VSD	Other vs VSD (up in Other)	6/220	9/1255	0.00143223	0.0386701	0.0366851	6	1.2.1.81, 1.4.1.2, 2.6.1.55, 2.6.1.77, 2.7.2.1, 4.1.1.15
map00280	Valine, leucine and isoleucine degradation	EC	VSD	AVSD vs VSD (up in AVSD)	10/213	24/1255	0.00349186	0.0513579	0.0439246	10	1.1.1.31, 1.1.1.35, 1.2.1.27, 1.2.1.3, 1.3.8.1, 2.3.1.16, 2.3.1.9, 2.6.1.22, 2.8.3.5, 4.2.1.17
map00620	Pyruvate metabolism	EC	VSD	AVSD vs VSD (up in AVSD)	15/213	44/1255	0.00385185	0.0513579	0.0439246	15	1.1.1.1, 1.1.1.38, 1.1.1.40, 1.1.1.79, 1.1.5.4, 1.2.1.10, 1.2.1.3, 1.2.7.1, 1.2.7.11, 1.3.5.1, 2.3.1.9, 2.7.2.1, 2.8.3.1, 3.1.2.6, 6.2.1.13
map00680	Methane metabolism	EC	VSD	Other vs VSD (up in Other)	15/220	42/1255	0.00319303	0.0646588	0.0613397	15	1.1.1.95, 1.2.1.46, 1.2.7.1, 1.2.7.12, 1.8.7.3, 1.8.98.4, 1.8.98.5, 1.8.98.6, 2.1.2.1, 2.6.1.52, 2.7.1.11, 2.7.2.1, 2.7.9.2, 3.1.3.11, 4.1.2.13
map00640	Propanoate metabolism	EC	VSD	AVSD vs VSD (up in AVSD)	12/213	34/1255	0.00701641	0.0801876	0.0685815	12	1.1.1.202, 1.2.1.18, 1.2.1.27, 1.2.1.87, 1.2.7.1, 1.3.8.1, 2.6.1.19, 2.7.2.1, 2.7.2.15, 2.8.3.1, 4.2.1.17, 6.2.1.13
map00630	Glyoxylate and dicarboxylate metabolism	EC	VSD	AVSD vs VSD (up in AVSD)	13/213	39/1255	0.00873404	0.0831848	0.0711449	13	1.1.1.26, 1.1.1.29, 1.1.1.60, 1.1.1.79, 1.1.1.81, 1.1.3.15, 1.17.1.9, 2.1.2.1, 2.3.1.9, 2.6.1.44, 2.6.1.45, 4.1.1.39, 4.1.3.42
map00250	Alanine, aspartate and glutamate metabolism	EC	VSD	AVSD vs VSD (up in AVSD)	10/213	27/1255	0.00935829	0.0831848	0.0711449	10	1.2.1.16, 1.2.1.24, 1.2.1.79, 1.4.1.13, 1.4.1.14, 1.4.1.2, 1.4.1.3, 2.6.1.19, 2.6.1.44, 5.1.1.13
map00071	Fatty acid degradation	EC	VSD	AVSD vs VSD (up in AVSD)	7/213	16/1255	0.0106334	0.0850674	0.072755	7	1.1.1.1, 1.1.1.35, 1.2.1.3, 1.3.8.1, 2.3.1.16, 2.3.1.9, 4.2.1.17
map00260	Glycine, serine and threonine metabolism	EC	VSD	AVSD vs VSD (up in AVSD)	14/213	46/1255	0.0156661	0.113935	0.0974446	14	1.1.1.1, 1.1.1.29, 1.1.1.81, 1.1.1.95, 1.4.3.21, 2.1.2.1, 2.6.1.44, 2.6.1.45, 2.6.1.51, 2.6.1.52, 2.6.1.76, 4.1.2.48, 4.1.2.49, 5.4.2.11
map00970	Aminoacyl-tRNA biosynthesis	KO	VSD	HLHS vs VSD (down in HLHS)	23/312	32/2565	4.31791e-15	5.35421e-13	5.09059e-13	23	K00604, K01866, K01867, K01868, K01869, K01870, K01872, K01873, K01874, K01875, K01876, K01880, K01881, K01883, K01885, K01887, K01889, K01890, K01892, K02433, K02434, K02435, K04567
map00360	Phenylalanine metabolism	KO	VSD	AVSD vs VSD (up in AVSD)	20/408	39/2565	2.52719e-07	3.10844e-05	3.00602e-05	20	K00074, K00276, K00285, K00457, K00824, K01666, K01692, K01912, K02554, K02609, K02610, K02611, K02612, K02613, K02614, K02615, K05713, K05714, K10797, K13574
map02010	ABC transporters	KO	VSD	HLHS vs VSD (up in HLHS)	46/197	307/2565	2.26022e-06	0.0002102	0.000204609	46	K03523, K05643, K05847, K06857, K09997, K10022, K10189, K10194, K10538, K10539, K10559, K10562, K10824, K10830, K11050, K11081, K11082, K11083, K11084, K11601, K11632, K11705, K11706, K11707, K11708, K11963, K12368, K12371, K12541, K13409, K13893, K15497, K15576, K15584, K15598, K16907, K17204, K17214, K17215, K17234, K17319, K18890, K18895, K19975, K19976, K20492
map00650	Butanoate metabolism	KO	VSD	Other vs VSD (up in Other)	27/526	60/2565	1.30901e-05	0.00174099	0.00166727	27	K00004, K00019, K00100, K00171, K00209, K00239, K00248, K00626, K00634, K01028, K01029, K01034, K01580, K01615, K01640, K01652, K01692, K01715, K01799, K03737, K04072, K14534, K17865, K18009, K18122, K18369, K19709
map00362	Benzoate degradation	KO	VSD	AVSD vs VSD (up in AVSD)	18/408	43/2565	3.76128e-05	0.00231319	0.00223697	18	K00074, K00626, K00632, K01031, K01032, K01055, K01615, K01617, K01666, K01692, K01856, K01857, K02554, K04112, K04113, K05549, K07823, K14727
map00362	Benzoate degradation	KO	VSD	HLHS vs VSD (up in HLHS)	12/197	43/2565	5.52896e-05	0.00257097	0.00250258	12	K00481, K01031, K01032, K01055, K01692, K01857, K05549, K07823, K10218, K16514, K16515, K22270
map00350	Tyrosine metabolism	KO	VSD	HLHS vs VSD (up in HLHS)	9/197	30/2565	0.000267681	0.00829812	0.0080774	9	K00151, K00276, K00455, K00457, K00484, K01826, K02509, K04072, K05921
map02010	ABC transporters	KO	VSD	TOF vs VSD (up in TOF)	38/175	307/2565	0.000107701	0.00958542	0.00940969	38	K05847, K06857, K09692, K10039, K10189, K10190, K10193, K10194, K10538, K10539, K10546, K10555, K10562, K10820, K11050, K11081, K11082, K11083, K11084, K11632, K12541, K15497, K15584, K15586, K16907, K16961, K16963, K17202, K17204, K17214, K17215, K17312, K17313, K17316, K17319, K17320, K17324, K20492
map01220	Degradation of aromatic compounds	KO	VSD	HLHS vs VSD (up in HLHS)	12/197	61/2565	0.00182138	0.0401201	0.039053	12	K00151, K00455, K00480, K00481, K00484, K01055, K01826, K01857, K04072, K05549, K05712, K05921
map00360	Phenylalanine metabolism	KO	VSD	HLHS vs VSD (up in HLHS)	9/197	39/2565	0.00215699	0.0401201	0.039053	9	K00276, K00457, K01692, K02609, K02610, K02612, K02613, K02615, K05712
map02010	ABC transporters	KO	VSD	AVSD vs VSD (up in AVSD)	68/408	307/2565	0.00134983	0.0478802	0.0463027	68	K01995, K01996, K02006, K02008, K02009, K02011, K02012, K02020, K02042, K02044, K02072, K05815, K05846, K05847, K06857, K07335, K09816, K09817, K10004, K10038, K10040, K10108, K10111, K10188, K10440, K10537, K10538, K10539, K10540, K10541, K10542, K10562, K10824, K11069, K11071, K11076, K11085, K11605, K11607, K11963, K12368, K12372, K15554, K15555, K15576, K15582, K15585, K15587, K16013, K16783,…
map00650	Butanoate metabolism	KO	VSD	AVSD vs VSD (up in AVSD)	19/408	60/2565	0.00159327	0.0478802	0.0463027	19	K00019, K00074, K00100, K00135, K00175, K00239, K00241, K00626, K00634, K01027, K01028, K01615, K01692, K03366, K03737, K04072, K07250, K08324, K18009
map00410	beta-Alanine metabolism	KO	VSD	AVSD vs VSD (up in AVSD)	9/408	20/2565	0.00194635	0.0478802	0.0463027	9	K00128, K00276, K01431, K01692, K01918, K06016, K07250, K15372, K17723
map03020	RNA polymerase	KO	VSD	HLHS vs VSD (down in HLHS)	4/312	5/2565	0.000972609	0.0603018	0.0573328	4	K03040, K03043, K03046, K03060
map01250	Biosynthesis of nucleotide sugars	KO	VSD	HLHS vs VSD (down in HLHS)	22/312	97/2565	0.00222805	0.0749877	0.0712956	22	K00075, K00790, K00820, K00845, K00886, K00975, K01784, K01810, K04042, K12448, K13018, K13327, K15669, K15896, K15897, K15898, K17716, K19068, K19180, K20429, K21344, K21345
map00340	Histidine metabolism	KO	VSD	HLHS vs VSD (down in HLHS)	7/312	17/2565	0.00241896	0.0749877	0.0712956	7	K00013, K00817, K01089, K01496, K01523, K01693, K11755
map01220	Degradation of aromatic compounds	KO	VSD	Other vs VSD (up in Other)	23/526	61/2565	0.00131788	0.087636	0.0839253	23	K00151, K00455, K00480, K00481, K00483, K00484, K01617, K01826, K01857, K03186, K03268, K04072, K04112, K04113, K05708, K05711, K05712, K05713, K05714, K05921, K08689, K10222, K14582
map00640	Propanoate metabolism	KO	VSD	Other vs VSD (up in Other)	22/526	59/2565	0.00197675	0.087636	0.0839253	22	K00005, K00086, K00171, K00248, K00382, K00925, K01026, K01692, K01905, K01961, K01962, K01963, K02160, K03416, K03417, K11264, K13921, K13922, K19697, K19745, K22214, K22224
map05133	Pertussis	KO	VSD	Other vs VSD (down in Other)	5/260	9/2565	0.000921927	0.0977243	0.0977243	5	K07345, K07347, K07679, K07690, K15125
map01220	Degradation of aromatic compounds	KO	VSD	AVSD vs VSD (up in AVSD)	18/408	61/2565	0.00496812	0.101846	0.0984908	18	K00001, K00151, K00455, K01053, K01055, K01617, K01666, K01826, K01856, K01857, K02554, K04072, K04112, K04113, K05549, K05713, K05714, K14727
